# Integration of Bioinformatics and Machine Learning to characterize *Fusobacterium nucleatum*’s pathogenicity

**DOI:** 10.1101/2025.08.21.671586

**Authors:** Zihan Tian, Pietro Liò

## Abstract

*Fusobacterium nucleatum* has been found to be associated with cancer lesions in both oral and colon cancers. Although important studies have dissected the clinical aspects of its remarkable pathogenicity, there is a lack of molecular studies. This study aimed to computationally predict potential pathogenicity islands in *F. nucleatum* ATCC 25586, with candidate functional relationships among PAI-encoded proteins, and generate testable hypotheses regarding iron-dependent virulence mechanisms. We employed an integrative bioinformatics pipeline combining genomic island prediction (IslandViewer), promoter analysis (PePPER), codon adaptation index calculation, protein interaction prediction (STRING), co-expression network inference (bnlearn), structural modeling (AlphaFold-Multimer), and genome-scale metabolic modeling (CarveMe/COBRApy). Computational predication was integrated with published literature to formulate mechanistic hypotheses. Our analysis identified three candidate genomic islands, with Region 2 (PAI2; 1,496,613 to 1,523,855 bp) exhibiting the characteristics most consistent with a functional pathogenicity island, including predicted mobile genetic elements, putative toxin-antitoxin systems, and strong promoter motifs. We propose a mechanistic hypothesis linking hemolysin-mediated iron acquisition to cancer promotion through oxidative stress and Hippo pathway modulation. Our work has two immediate and important benefits: the improved understanding of the biological processes that shape the pathogenicity and evolution of *Fusobacterium nucleatum* at the molecular level and the improved ability to integrate and automate the state-of-the-art bioinformatics tools and machine learning approaches in the inference of the mechanistic interpretability of a pathogenic phenotype.
