## supplementary for "Integration of Bioinformatics and Machine Learning to characterize *Fusobacterium nucleatum*’s pathogenicity": Supplementary_Table_S1_PAI1Blast.xlsx

### Sheet: Sheet1
locus_tag	protein_id	product	Blast_Result	hit_id	id mapping	Decision
FN1878	AAL93977.1	unknown			Uncharacterized protein	unknown
FN1879	AAL93978.1	SSU ribosomal protein S20P	30S ribosomal protein S20	ref|WP_005902954.1|	Small ribosomal subunit protein bS20 (30S ribosomal protein S20)	SSU ribosomal protein S20P
FN1880	AAL93979.1	Oxygen-insensitive NAD(P)H nitroreductase	nitroreductase family protein	ref|WP_011015892.1|	Oxygen-insensitive NAD(P)H nitroreductase (EC 1.-.-.-, EC 1.5.1.34)	nitroreductase family protein
FN1881	AAL93980.1	Esterase	acyl-CoA thioesterase	ref|WP_011015893.1|	Esterase (EC 3.-.-.-)	acyl-CoA thioesterase
FN1882	AAL93981.1	unknown			Uncharacterized protein	unknown
FN1883	AAL93982.1	Transposase	IS110-like element ISFnu4 family transposase	ref|WP_011015895.1|	Transposase	IS110-like element ISFnu4 family transposase
FN1884	AAL93983.1	unknown	Metallothionein	emb|CAN2326811.1|	Metallothionein	Metallothionein
FN1885	AAL93984.1	Hemolysin III	PAQR family membrane homeostasis protein TrhA	ref|WP_005902949.1|	Hemolysin III
FN1886	AAL93985.1	unknown			Lipoprotein	unknown
FN1887	AAL93986.1	Transposase	Transposase	gb|AAL93986.1|	Transposase	Transposase
