## supplementary for "Integration of Bioinformatics and Machine Learning to characterize *Fusobacterium nucleatum*’s pathogenicity": Supplementary_Table_S1_PAI2Blast.xlsx.xlsx

### Sheet: Sheet1
locus_tag	protein_id	product	Blast_Result	hit_id	id mapping	Decision
FN0834	AAL95030.1	Hypothetical Exported Protein	DUF6882 domain-containing protein	ref|WP_011016685.1|	Hypothetical Exported Protein	DUF6882 domain-containing protein
FN0835	AAL95031.1	Hypothetical protein	DUF6882 domain-containing protein	ref|WP_059222583.1|	Uncharacterized protein	DUF6882 domain-containing protein
FN0836	AAL95032.1	Hypothetical protein	Dabb family protein	ref|WP_011016687.1|	Stress-response A/B barrel domain-containing protein	Dabb family protein
FN0837	AAL95033.1	Integrase/recombinase	tyrosine-type recombinase/integrase	ref|WP_011016688.1|	Integrase/recombinase	tyrosine-type recombinase/integrase
FN0838	AAL95034.1	unknown			Uncharacterized protein	unknown
FN0839	AAL95035.1	unknown			Uncharacterized protein	unknown
FN0840	AAL95036.1	Transposase	Transposase	gb|AAL95036.1|	Transposase	Transposase
FN0841	AAL95037.1	Transposase	IS3 family transposase	ref|WP_427151608.1|	Transposase	IS3 family transposase
FN0842	AAL95038.1	Hypothetical protein	DUF2335 domain-containing protein	ref|WP_315940549.1|	Uncharacterized protein	DUF2335 domain-containing protein
FN0843	AAL95039.1	unknown			Uncharacterized protein	unknown
FN0844	AAL95040.1	unknown			Uncharacterized protein	unknown
FN0845	AAL95041.1	unknown			RiboL-PSP-HEPN domain-containing protein	RiboL-PSP-HEPN domain-containing protein
FN0846	AAL95042.1	Hypothetical Exported Protein	toxin-antitoxin system YwqK family antitoxin	ref|WP_338940317.1|	Hypothetical Exported Protein	toxin-antitoxin system YwqK family antitoxin
FN0847	AAL95043.1	TPR-repeat-containing proteins	DUF4037 domain-containing protein	ref|WP_005903384.1|	TPR-repeat-containing proteins
FN0848	AAL95044.1	Hypothetical protein	DUF4125 family protein	ref|WP_005903383.1|	DUF4125 domain-containing protein	DUF4125 domain-containing protein
FN0849	AAL95045.1	8-amino-7-oxononanoate synthase	8-amino-7-oxononanoate synthase	gb|AAL95045.1|	8-amino-7-oxononanoate synthase (EC 2.3.1.47)	8-amino-7-oxononanoate synthase
FN0850	AAL95046.1	Hypothetical cytosolic protein	pimeloyl-ACP methyl esterase BioG family protein	ref|WP_011016699.1|	Hypothetical cytosolic protein	pimeloyl-ACP methyl esterase BioG family protein
FN0851	AAL95047.1	Biotin synthesis protein bioC	malonyl-ACP O-methyltransferase BioC	ref|WP_011016700.1|	Biotin synthesis protein bioC	malonyl-ACP O-methyltransferase BioC
FN0852	AAL95048.1	Hydrolase	alpha/beta hydrolase	ref|WP_011016701.1|	Hydrolase	alpha/beta hydrolase
FN0853	AAL95049.1	Glycogen synthase	glycogen synthase	ref|WP_011016702.1|	Glycogen synthase (EC 2.4.1.21) (Starch [bacterial glycogen] synthase)	glycogen synthase
FN0854	AAL95050.1	Glucose-1-phosphate adenylyltransferase	glucose-1-phosphate adenylyltransferase subunit GlgD	ref|WP_005903377.1|	Glucose-1-phosphate adenylyltransferase (EC 2.7.7.27)	glucose-1-phosphate adenylyltransferase subunit GlgD
FN0855	AAL95051.1	Glucose-1-phosphate adenylyltransferase	glucose-1-phosphate adenylyltransferase	gb|ASG26452.1|	Glucose-1-phosphate adenylyltransferase (EC 2.7.7.27) (ADP-glucose pyrophosphorylase) (ADPGlc PPase) (ADP-glucose synthase)	glucose-1-phosphate adenylyltransferase
FN0856	AAL95052.1	glycogen branching protein	1,4-alpha-glucan branching enzyme	gb|ASG26451.1|	1,4-alpha-glucan branching enzyme GlgB (EC 2.4.1.18) (1,4-alpha-D-glucan:1,4-alpha-D-glucan 6-glucosyl-transferase) (Alpha-(1->4)-glucan branching enzyme) (Glycogen branching enzyme) (BE)	1,4-alpha-glucan branching enzyme
FN0857	AAL95053.1	Glycogen phosphorylase	Glycogen phosphorylase	emb|CAM1377410.1|	Alpha-1,4 glucan phosphorylase (EC 2.4.1.1)	Glycogen phosphorylase
FN0858	AAL95054.1	4-alpha-glucanotransferase	4-alpha-glucanotransferase	ref|WP_011016706.1|	4-alpha-glucanotransferase (EC 2.4.1.25) (Amylomaltase) (Disproportionating enzyme)	4-alpha-glucanotransferase
FN0859	AAL95055.1	Hypothetical protein			Lipoprotein	Lipoprotein
FN0860	AAL95056.1	Hypothetical protein			Uncharacterized protein	unknown
FN0861	AAL95057.1	Hypothetical protein			Uncharacterized protein	unknown
FN0862	AAL95058.1	unknown			TM2 domain-containing protein	TM2 domain-containing protein
FN0863	AAL95059.1	unknown			Uncharacterized protein	unknown
FN0864	AAL95060.1	unknown			Uncharacterized protein	unknown
FN0865	AAL95061.1	unknown			Outer membrane protein	Outer membrane protein
