## supplementary for "Integration of Bioinformatics and Machine Learning to characterize *Fusobacterium nucleatum*’s pathogenicity": Supplementary_Table_S1_PAI3Blast.xlsx.xlsx

### Sheet: Sheet1
locus_tag	protein_id	product	Blast_Result	hit_id	id mapping	Decision
FN1313	AAL95509.1	Oligopeptide-binding protein oppA	peptide ABC transporter substrate-binding protein	ref|WP_011017059.1|	Oligopeptide-binding protein oppA	peptide ABC transporter substrate-binding protein
FN1314	AAL95510.1	unknown			Uncharacterized protein	unknown
FN1315	AAL95511.1	Hypothetical protein			TPM domain-containing protein	TPM domain-containing protein
FN1316	AAL95512.1	NGG1-interacting factor 3	Nif3-like dinuclear metal center hexameric protein	ref|WP_005902529.1|	NGG1-interacting factor 3	Nif3-like dinuclear metal center hexameric protein
FN1317	AAL95513.1	RNA polymerase sigma factor	sigma-70 family RNA polymerase sigma factor	ref|WP_011017062.1|	RNA polymerase sigma factor	sigma-70 family RNA polymerase sigma factor
FN1318	AAL95514.1	RNA polymerase sigma factor rpoD	RNA polymerase sigma factor rpoD	gb|AAL95514.1|	RNA polymerase sigma factor SigA	RNA polymerase sigma factor rpoD
FN1319	AAL95515.1	DNA primase	DNA primase	ref|WP_011017064.1|	DNA primase (EC 2.7.7.101)	DNA primase
FN1320	AAL95516.1	Peptidyl-prolyl cis-trans isomerase	SurA N-terminal domain-containing protein	ref|WP_339126679.1|	peptidylprolyl isomerase (EC 5.2.1.8)	SurA N-terminal domain-containing protein
FN1321	AAL95517.1	Acetoacetate metabolism regulatory protein atoC	Acetoacetate metabolism regulatory protein atoC	gb|AAL95517.1|	Acetoacetate metabolism regulatory protein atoC	Acetoacetate metabolism regulatory protein atoC
FN1322	AAL95518.1	Membrane metalloprotease	M50 family metallopeptidase	ref|WP_011017067.1|	Putative zinc metalloprotease FN1322 (EC 3.4.24.-)	M50 family metallopeptidase
FN1323	AAL95519.1	Thymidylate kinase	dTMP kinase	ref|WP_011017068.1|	Thymidylate kinase (EC 2.7.4.9)	Thymidylate kinase
FN1324	AAL95520.1	1-deoxy-D-xylulose 5-phosphate reductoisomerase	1-deoxy-D-xylulose 5-phosphate reductoisomerase	gb|AAL95520.1|	1-deoxy-D-xylulose 5-phosphate reductoisomerase (DXP reductoisomerase) (EC 1.1.1.267) (1-deoxyxylulose-5-phosphate reductoisomerase) (2-C-methyl-D-erythritol 4-phosphate synthase)	1-deoxy-D-xylulose 5-phosphate reductoisomerase
FN1325	AAL95521.1	Phosphatidate cytidylyltransferase	phosphatidate cytidylyltransferase	ref|WP_011017070.1|	Phosphatidate cytidylyltransferase (EC 2.7.7.41) (CDP-DAG synthase) (CDP-DG synthase) (CDP-diacylglycerol synthase) (CDP-diglyceride pyrophosphorylase) (CDP-diglyceride synthase) (CTP:phosphatidate cytidylyltransferase)	phosphatidate cytidylyltransferase
FN1326	AAL95522.1	Undecaprenyl pyrophosphate synthetase	isoprenyl transferase	ref|WP_011017071.1|	Isoprenyl transferase (EC 2.5.1.-)	Undecaprenyl pyrophosphate synthetase
FN1327	AAL95523.1	Dimethylallyltransferase	polyprenyl synthetase family protein	ref|WP_011017072.1|	Dimethylallyltransferase (EC 2.5.1.1, EC 2.5.1.10)	polyprenyl synthetase family protein
FN1328	AAL95524.1	Exodeoxyribonuclease VII small subunit	exodeoxyribonuclease VII small subunit	ref|WP_005899316.1|	Exodeoxyribonuclease 7 small subunit (EC 3.1.11.6) (Exodeoxyribonuclease VII small subunit) (Exonuclease VII small subunit)	exodeoxyribonuclease VII small subunit
FN1329	AAL95525.1	Methyltransferase	16S rRNA (guanine(966)-N(2))-methyltransferase RsmD	ref|WP_011017073.1|	Methyltransferase (EC 2.1.1.-)	16S rRNA (guanine(966)-N(2))-methyltransferase RsmD
FN1330	AAL95526.1	S-adenosylmethionine:tRNA ribosyltransferase-isomerase	tRNA preQ1(34) S-adenosylmethionine ribosyltransferase-isomerase QueA	gb|AVQ23069.1|	S-adenosylmethionine:tRNA ribosyltransferase-isomerase (EC 2.4.99.17) (Queuosine biosynthesis protein QueA)	tRNA preQ1(34) S-adenosylmethionine ribosyltransferase-isomerase QueA
FN1331	AAL95527.1	Methyltransferase	peptide chain release factor N(5)-glutamine methyltransferase	ref|WP_029597502.1|	Release factor glutamine methyltransferase (RF MTase) (EC 2.1.1.297) (N5-glutamine methyltransferase PrmC) (Protein-(glutamine-N5) MTase PrmC) (Protein-glutamine N-methyltransferase PrmC)	peptide chain release factor N(5)-glutamine methyltransferase
FN1332	AAL95528.1	Bacterial Peptide Chain Release Factor 1 (RF-1)	peptide chain release factor 1	gb|EFG95683.1|	Peptide chain release factor 1 (RF-1)	peptide chain release factor 1
FN1333	AAL95529.1	Hypothetical protein			Uncharacterized protein	unknown
FN1334	AAL95530.1	N-acetylmuramoyl-L-alanine amidase	N-acetylmuramoyl-L-alanine amidase	gb|AAL95530.1|	N-acetylmuramoyl-L-alanine amidase (EC 3.5.1.28)	N-acetylmuramoyl-L-alanine amidase
FN1335	AAL95531.1	Protein translocase subunit YajC	preprotein translocase subunit YajC	ref|WP_011017079.1|	Protein translocase subunit YajC	preprotein translocase subunit YajC
FN1336	AAL95532.1	Hypothetical protein			Uncharacterized protein	unknown
FN1337	AAL95533.1	unknown			Uncharacterized protein	unknown
FN1338	AAL95534.1	unknown			Uncharacterized protein	unknown
FN1339	AAL95535.1	Transposase	IS1182-like element ISFnu1 family transposase	ref|WP_011017083.1|	Transposase	IS1182-like element ISFnu1 family transposase
FN1340	AAL95536.1	Glutamyl-tRNA synthetase	Glutamyl-tRNA synthetase	gb|AAL95536.1|	Glutamate--tRNA ligase (EC 6.1.1.17) (Glutamyl-tRNA synthetase) (GluRS)	Glutamyl-tRNA synthetase
FN1341	AAL95537.1	Bacterial Peptide Chain Release Factor 2 (RF-2)	peptide chain release factor 2	gb|WMS28681.1|	Peptide chain release factor 2 (RF-2)	peptide chain release factor 2
FN1342	AAL95538.1	Holo-[acyl-carrier protein] synthase	holo-ACP synthase	ref|WP_011017085.1|	Holo-[acyl-carrier-protein] synthase (Holo-ACP synthase) (EC 2.7.8.7) (4'-phosphopantetheinyl transferase AcpS)	Holo-[acyl-carrier protein] synthase
FN1343	AAL95539.1	seC-independent protein TATD	seC-independent protein TATD	gb|AAL95539.1|	SeC-independent protein TATD (EC 3.1.21.-)	seC-independent protein TATD
FN1344	AAL95540.1	unknown			Uncharacterized protein	unknown
FN1345	AAL95541.1	2-hydroxy-6-oxo-6-phenylhexa-2%2C4-dienoate hydrolase	alpha/beta fold hydrolase	ref|WP_011017088.1|	2-hydroxy-6-oxo-6-phenylhexa-2,4-dienoate hydrolase (EC 3.7.1.-)
