## supplementary for "Integration of Bioinformatics and Machine Learning to characterize *Fusobacterium nucleatum*’s pathogenicity": Supplementary_Table_S3_string.xlsx

### Sheet: Sheet1
stringId_A	stringId_B	preferredName_A	preferredName_B	ncbiTaxonId	score	nscore	fscore	pscore	ascore	escore	dscore	tscore
190304.FN0835	190304.FN0837	FN0835	FN0837	190304	0.67	0.646	0	0	0	0.107	0	0
190304.FN0835	190304.FN0836	FN0835	FN0836	190304	0.727	0.727	0	0	0	0	0	0
190304.FN0836	190304.FN0837	FN0836	FN0837	190304	0.686	0.686	0	0	0	0	0	0
190304.FN0839	190304.FN0840	FN0839	FN0840	190304	0.572	0.572	0	0	0	0	0	0
190304.FN0840	190304.FN0841	FN0840	FN0841	190304	0.458	0.429	0.026	0	0.089	0	0	0
190304.FN0842	190304.FN0843	FN0842	FN0843	190304	0.494	0.494	0	0	0	0	0	0
190304.FN0843	190304.FN0844	FN0843	FN0844	190304	0.498	0.498	0	0	0	0	0	0
190304.FN0844	190304.FN0845	FN0844	FN0845	190304	0.425	0.425	0	0	0	0	0	0
190304.FN0845	190304.FN0846	FN0845	FN0846	190304	0.528	0.528	0	0	0	0	0	0
190304.FN0846	190304.FN0850	FN0846	FN0850	190304	0.479	0.372	0	0.205	0	0	0	0
190304.FN0846	190304.FN0848	FN0846	FN0848	190304	0.501	0.501	0	0	0	0	0	0
190304.FN0846	190304.FN0847	FN0846	FN0847	190304	0.556	0.529	0	0	0	0.095	0	0
190304.FN0847	190304.FN0852	FN0847	FN0852	190304	0.424	0.424	0	0	0	0	0	0
190304.FN0847	190304.FN0851	FN0847	FN0851	190304	0.49	0.49	0	0	0	0	0	0
190304.FN0847	190304.FN0850	FN0847	FN0850	190304	0.518	0.518	0	0	0	0	0	0
190304.FN0847	190304.FN0849	FN0847	FN0849	190304	0.523	0.518	0	0	0.05	0	0	0
190304.FN0847	190304.FN0848	FN0847	FN0848	190304	0.971	0.74	0.559	0.772	0	0	0	0
190304.FN0848	190304.FN0852	FN0848	FN0852	190304	0.447	0.447	0	0	0	0	0	0
190304.FN0848	190304.FN0851	FN0848	FN0851	190304	0.518	0.518	0	0	0	0	0	0
190304.FN0848	190304.FN0850	FN0848	FN0850	190304	0.548	0.548	0	0	0	0	0	0
190304.FN0848	190304.FN0849	FN0848	FN0849	190304	0.548	0.548	0	0	0	0	0	0
190304.FN0849	190304.FN0852	FN0849	FN0852	190304	0.619	0.618	0	0	0	0	0	0
190304.FN0849	190304.FN0851	FN0849	FN0851	190304	0.914	0.731	0	0.65	0.137	0	0	0.068
190304.FN0849	190304.FN0850	FN0849	FN0850	190304	0.988	0.796	0	0.443	0.075	0	0.9	0
190304.FN0850	190304.FN0852	FN0850	FN0852	190304	0.617	0.617	0	0	0	0	0	0
190304.FN0850	190304.FN0851	FN0850	FN0851	190304	0.937	0.731	0	0.772	0.052	0	0	0
190304.FN0851	190304.FN0852	FN0851	FN0852	190304	0.655	0.655	0	0	0	0	0	0
190304.FN0853	190304.FN0858	glgA	FN0858	190304	0.976	0.487	0	0.186	0.33	0	0.9	0.296
190304.FN0853	190304.FN0857	glgA	FN0857	190304	0.981	0.596	0	0.482	0.888	0	0	0.296
190304.FN0853	190304.FN0854	glgA	FN0854	190304	0.998	0.749	0.422	0.772	0.678	0	0.9	0.127
190304.FN0853	190304.FN0855	glgA	glgC	190304	0.999	0.715	0.014	0.773	0.678	0	0.9	0.604
190304.FN0853	190304.FN0856	glgA	glgB	190304	0.999	0.655	0.057	0.721	0.899	0	0.9	0.679
190304.FN0854	190304.FN0858	FN0854	FN0858	190304	0.949	0.471	0	0	0	0	0.9	0.128
190304.FN0854	190304.FN0856	FN0854	glgB	190304	0.971	0.662	0	0.736	0.678	0	0	0.127
190304.FN0854	190304.FN0855	FN0854	glgC	190304	0.979	0.729	0	0.31	0	0	0.9	0
190304.FN0854	190304.FN0857	FN0854	FN0857	190304	0.989	0.595	0	0.284	0.638	0	0.9	0.128
190304.FN0855	190304.FN0858	glgC	FN0858	190304	0.952	0.5	0	0	0	0	0.9	0.128
190304.FN0855	190304.FN0856	glgC	glgB	190304	0.989	0.707	0	0.746	0.678	0	0	0.604
190304.FN0855	190304.FN0857	glgC	FN0857	190304	0.991	0.634	0	0.38	0.638	0	0.9	0.128
190304.FN0856	190304.FN0858	glgB	FN0858	190304	0.98	0.573	0.066	0.2	0.285	0	0.9	0.296
190304.FN0856	190304.FN0857	glgB	FN0857	190304	0.998	0.718	0	0.302	0.896	0.091	0.9	0.296
190304.FN0857	190304.FN0858	FN0857	FN0858	190304	0.996	0.628	0.717	0.202	0.559	0	0.9	0.296
190304.FN0858	190304.FN0859	FN0858	FN0859	190304	0.438	0.438	0	0	0	0	0	0
190304.FN0859	190304.FN0860	FN0859	FN0860	190304	0.563	0.563	0	0	0	0	0	0
190304.FN0860	190304.FN0861	FN0860	FN0861	190304	0.459	0.459	0	0	0	0	0	0
