## supplementary for "Integration of Bioinformatics and Machine Learning to characterize *Fusobacterium nucleatum*’s pathogenicity": Supplementary_Table_S4_TMHMM_alphafold.xlsx

### Sheet: Sheet1
locus_tag	protein_id	TMHMM Number of predicted TMHs	DeepTMHMM Number of predicted TMHs	product
FN0839	AAL95035.1	1	0	unknown
FN0842	AAL95038.1	2	2	DUF2335 domain-containing protein
FN0844	AAL95040.1	2	2	unknown
FN0859	AAL95055.1	1	0	Lipoprotein
FN0862	AAL95058.1	2	2	TM2 domain-containing protein
FN0864	AAL95060.1	2	0	unknown
FN0865	AAL95061.1	0	12	Outer membrane protein
Pair	Proteins	ipTM	pTM	pLDDT	PAE	Structure	Interpretation	Biological_relevance
FN0845 + FN0846	HEPN domain + YwqK antitoxin	0.22	0.7	Mixed (blue/cyan core, orange/yellow periphery)	Low error within chains, moderate between chains	Beta-barrel (FN0846) + small helical domain (FN0845)	MODERATE confidence - pTM=0.70 suggests reasonable fold, but ipTM=0.22 indicates weak interface prediction	Potential TA system - antitoxin shows beta-barrel fold typical of DNA-binding proteins
FN0853 + FN0854	glgA (glycogen synthase) + glgC (ADP-glucose pyrophosphorylase)	0.14	0.55	High confidence (mostly blue)	Low error within each chain, high error between chains	Two distinct globular domains	LOW interface confidence - individual proteins fold well but no strong predicted interaction	Functional association (STRING 0.999) but may not form stable physical complex
FN0860 + FN0861 + FN0863 + FN0864	4 uncharacterized proteins	0.28	0.37	Mixed - some helical regions confident, others low	High error overall, some inter-chain contacts predicted	Helical bundle with extended coils	LOW confidence overall - proteins may be intrinsically disordered or require membrane context	Potential membrane-associated complex, but structure uncertain
FN0839 + FN0860	Transmembrane + uncharacterized	0.32	0.38	Moderate (cyan/yellow)	Moderate error, some inter-chain contacts	Helical bundle with extended region	LOW-MODERATE confidence - some predicted contacts but uncertain	Potential membrane complex
FN0839 + FN0844	Both transmembrane proteins	0.15	0.34	Low-moderate (mostly yellow)	High error between chains	Two helical proteins, minimal contact	LOW confidence - no strong interface predicted	May interact in membrane context not captured by AlphaFold
FN0839 + FN0862	Transmembrane + TM2 domain	0.19	0.35	Mixed (blue helices, yellow/orange loops)	Moderate-high error between chains	Helical proteins with some contact	LOW confidence - weak interface prediction	Both membrane proteins - may interact in lipid bilayer
FN0843 + FN0844	Two uncharacterized proteins	0.06	0.25	Moderate (mostly yellow)	Very high error between chains	Extended helical structures, no clear interface	VERY LOW confidence - no interaction predicted	STRING association may be functional, not physical
