## supplementary for "Integration of Bioinformatics and Machine Learning to characterize *Fusobacterium nucleatum*’s pathogenicity": Supplementary_Table_S5_ bnlearn_significant_edges.csv

from	to	strength	direction
FN0856	FN0857	0.978	0.689161554192229
FN0853	FN0854	0.952	0.861344537815126
FN0861	FN0844	0.95	0.513684210526316
FN0856	FN0855	0.948	0.814345991561181
FN0856	FN0853	0.906	0.672185430463576
FN0849	FN0851	0.892	0.778026905829596
FN0849	FN0845	0.89	0.817977528089888
FN0849	FN0847	0.886	0.626410835214447
FN0839	FN0838	0.858	0.588578088578089
FN0841	FN0834	0.848	0.527122641509434
FN0835	FN0836	0.84	0.641666666666667
FN0844	FN0858	0.792	0.805555555555556
FN0848	FN0843	0.782	0.538363171355499
FN0864	FN0837	0.774	0.651162790697674
FN0842	FN0843	0.746	0.579088471849866
FN0861	FN0840	0.728	0.729395604395604
FN0863	FN0846	0.726	0.964187327823691
FN0852	FN0850	0.724	0.566298342541436
FN0849	FN0865	0.722	0.60803324099723
FN0865	FN0842	0.712	0.719101123595506
FN0865	FN0850	0.706	0.509915014164306
FN0847	FN0852	0.704	0.613636363636364
FN0853	FN0846	0.688	0.853197674418605
FN0855	FN0846	0.678	0.821533923303835
FN0838	FN0836	0.644	0.683229813664596
FN0852	FN0834	0.64	0.6203125
FN0844	FN0859	0.638	0.724137931034483
FN0848	FN0851	0.632	0.738924050632911
FN0858	FN0835	0.63	0.628571428571429
FN0844	FN0864	0.624	0.689102564102564
FN0860	FN0848	0.62	0.619354838709677
FN0859	FN0848	0.598	0.540133779264214
FN0852	FN0841	0.596	0.543624161073825
FN0838	FN0847	0.596	0.604026845637584
FN0843	FN0844	0.59	0.522033898305085
FN0839	FN0837	0.582	0.896907216494845
FN0841	FN0837	0.566	0.653710247349823
FN0840	FN0864	0.564	0.581560283687943
FN0843	FN0864	0.564	0.666666666666667
FN0862	FN0860	0.562	0.838078291814947
FN0861	FN0864	0.558	0.636200716845878
FN0862	FN0835	0.548	0.921532846715328
FN0865	FN0851	0.548	0.624087591240876
FN0864	FN0860	0.546	0.538461538461538
FN0861	FN0860	0.54	0.757407407407407
FN0839	FN0855	0.534	0.902621722846442
FN0862	FN0841	0.534	0.908239700374532
FN0860	FN0840	0.532	0.554511278195489
FN0862	FN0848	0.528	0.84469696969697
FN0852	FN0845	0.524	0.568702290076336
FN0864	FN0835	0.52	0.546153846153846
FN0844	FN0860	0.516	0.734496124031008
FN0849	FN0850	0.514	0.678988326848249
FN0841	FN0846	0.51	0.690196078431373
FN0861	FN0835	0.506	0.717391304347826
FN0839	FN0852	0.504	0.85515873015873
