## supplementary for "Integration of Bioinformatics and Machine Learning to characterize *Fusobacterium nucleatum*’s pathogenicity": Supplementary_Table_S6_ bnlearn_string_overlap.xlsx

### Sheet: Sheet1
gene_a	gene_b	bnlearn_strength	string_score
FN0856	FN0857	0.978	0.998
FN0853	FN0854	0.952	0.998
FN0855	FN0856	0.948	0.989
FN0853	FN0856	0.906	0.999
FN0849	FN0851	0.892	0.914
FN0847	FN0849	0.886	0.523
FN0835	FN0836	0.84	0.727
FN0842	FN0843	0.746	0.494
FN0850	FN0852	0.724	0.617
FN0847	FN0852	0.704	0.424
FN0848	FN0851	0.632	0.518
FN0843	FN0844	0.59	0.498
FN0860	FN0861	0.54	0.459
FN0849	FN0850	0.514	0.988
