## supplementary for "Integration of Bioinformatics and Machine Learning to characterize *Fusobacterium nucleatum*’s pathogenicity": Supplementary_Table_S7_iron_dependency_fba_results.csv

Iron_Condition	Growth_Rate_h-1	Status	Growth_Reduction_%
Rich_Iron	67.41654539553763	optimal	0.0
Limited_Iron	67.41654539553763	optimal	0.0
Low_Iron	55.08503752668182	optimal	18.291515047705538
No_Iron	0.0	optimal	100.0
